# Interferon induced circRNAs escape herpesvirus host shutoff and suppress lytic infection

**DOI:** 10.1101/2023.09.07.556698

**Authors:** Sarah E. Dremel, Takanobu Tagawa, Vishal N. Koparde, Jesse H. Arbuckle, Thomas M. Kristie, Laurie T. Krug, Joseph M. Ziegelbauer

## Abstract

A first line of defense during infection is expression of interferon (IFN)-stimulated gene products which suppress viral lytic infection. To combat this, herpesviruses express endoribonucleases to deplete host RNAs. Here we demonstrate that IFN-induced circular RNAs (circRNAs) can escape viral-mediated degradation. We performed comparative circRNA expression profiling for representative alpha- (Herpes simplex virus-1, HSV-1), beta- (human cytomegalovirus, HCMV), and gamma-herpesviruses (Kaposi sarcoma herpesvirus, KSHV; murine gamma-herpesvirus 68, MHV68). Strikingly, we found that circRNAs are, as a population, resistant to host shutoff. This observation was confirmed by ectopic expression assays of human and murine herpesvirus endoribonucleases. During primary lytic infection, ten circRNAs were commonly regulated across all subfamilies of human herpesviruses, suggesting a common mechanism of regulation. We tested one such mechanism, namely how interferon-stimulation influences circRNA expression. 67 circRNAs were upregulated by either IFN-β or -γ treatment, with half of these also upregulated during lytic infection. Using gain and loss of function studies we found an interferon-stimulated circRNA, circRELL1, inhibited lytic HSV-1 infection. We have previously reported circRELL1 inhibits lytic KSHV infection, suggesting a pan-herpesvirus antiviral activity. We propose a two-pronged model in which interferon-stimulated genes may encode both mRNA and circRNA with antiviral activity. This is critical in cases of host shutoff, such as alpha- and gamma-herpesvirus infection, where the mRNA products are degraded but circRNAs escape.
