## Supplementary Table 1 for "Interferon induced circRNAs escape herpesvirus host shutoff and suppress lytic infection"

### Sheet: Human infection models
Virus	Model	# Upregulated circRNAs		Groups	# Overlapping circRNA	circRNA	circBase
HSV-1	MRC5 12 hpi	151		HCMV HSV1 KSHV	4	circPTK2_(chr8:140879470-140890769_-)	hsa_circ_0006646
HCMV	MRC5 72 hpi	70				circKMT2C_(chr7:152309965-152315338_-)	hsa_circ_0001769
KSHV	LEC 72 hpi	316				circEPHB4_(chr7:100812746-100813208_-)	hsa_circ_0001730
						circVAPA_(chr18:9931809-9937066_+)	hsa_circ_0006990
				HCMV HSV1	17	circSETD3_(chr14:99458278-99465813_-)	hsa_circ_0000567
						circWDR1_(chr4:10097710-10103986_-)	hsa_circ_0003550
						circCDYL2_(chr16:80684537-80685129_-)	hsa_circ_0004087
						circIGF1R_(chr15:98707561-98708107_+)	hsa_circ_0005035
						circCPSF6_(chr12:69251128-69262562_+)	hsa_circ_0000417
						circATXN10_(chr22:45729424-45740538_+)	hsa_circ_0001247
						circTMED2_(chr12:123586746-123590449_+)	hsa_circ_0000458
						circPMS1_(chr2:189791789-189818180_+)	hsa_circ_0001083
						circNAB1_(chr2:190659157-190673152_+)	hsa_circ_0002024
						circSENP6_(chr6:75702644-75703072_+)	hsa_circ_0001614
						circARHGAP5_(chr14:32090501-32094386_+)	hsa_circ_0031583
						circSH2B3_(chr12:111418118-111418877_+)	hsa_circ_0006741
						circASH1L_(chr1:155438326-155439068_-)	hsa_circ_0000137
						circFBXW4_(chr10:101667885-101676436_-)	hsa_circ_0008362
						circCRKL_(chr22:20933778-20934244_+)	hsa_circ_0001206
						circESYT2_(chr7:158759485-158764853_-)	hsa_circ_0001776
						circFAM120A_(chr9:93471140-93498886_+)	hsa_circ_0001875
				HSV1 KSHV	20	circSKA3_(chr13:21167987-21168399_-)	hsa_circ_0000467
						circPLEKHM3_(chr2:207976650-207977586_-)	hsa_circ_0001095
						circPPP6R2_(chr22:50372019-50394135_+)	hsa_circ_0001258
						circPTK2_(chr8:140818276-140890769_-)	hsa_circ_0005982
						circTNPO3_(chr7:129014978-129018157_-)	hsa_circ_0001741
						circIARS1_(chr9:92256679-92269983_-)	hsa_circ_0006702
						circKANSL1_(chr17:46170854-46172232_-)	hsa_circ_0005455
						circTMEM181_(chr6:158583953-158589782_+)	hsa_circ_0001663
						circCHSY1_(chr15:101235081-101235577_-)	hsa_circ_0005019
						circHIPK2_(chr7:139715931-139717015_-)	hsa_circ_0001756
						circCREBBP_(chr16:3850296-3851009_-)	hsa_circ_0007637
						circTTC28_(chr22:28296197-28297852_-)	hsa_circ_0003618
						circPOLR2A_(chr17:7499038-7499491_+)	hsa_circ_0000741
						circPLEKHM1_(chr17:45475099-45475726_-)	hsa_circ_0044177
						circDCUN1D4_(chr4:51863436-51877854_+)	hsa_circ_0001410
						circNFAT5_(chr16:69695135-69695379_+)	hsa_circ_0006845
						circATXN2_(chr12:111552279-111555919_-)	hsa_circ_0002457
						circSKIL_(chr3:170359698-170361429_+)	hsa_circ_0067938
						circGLIS2_(chr16:4332214-4333519_+)	hsa_circ_0005692
						circAMD1_(chr6:110887504-110890356_+)	hsa_circ_0005954
				HCMV KSHV	13	circRREB1_(chr6:7176654-7189322_+)	hsa_circ_0001573
						circEFCAB13_(chr17:47402131-47414919_+)	hsa_circ_0000778
						circRELL1_(chr4:37631384-37638504_-)	hsa_circ_0001400
						circPUM1_(chr1:30992389-30995220_-)	hsa_circ_0000043
						circBANP_(chr16:88027482-88038011_+)	hsa_circ_0040823
						circMTHFD2L_(chr4:74174505-74225394_+)	hsa_circ_0069982
						circCCT2_(chr12:69589484-69593613_+)	hsa_circ_0002940
						circANKHD1_(chr5:140440118-140449305_+)	hsa_circ_0001541
						circPSMA7_(chr20:62139074-62140944_-)	hsa_circ_0003456
						circFBXW7_(chr4:152411302-152412529_-)	hsa_circ_0001451
						circANKRD17_(chr4:73085248-73092300_-)	hsa_circ_0001417
						circMYO9B_(chr19:17101659-17102557_+)	hsa_circ_0000907
						circKLHL2_(chr4:165219933-165263359_+)	hsa_circ_0071375
				HSV1	110	circMAN1A2_(chr1:117402185-117420649_+)	hsa_circ_0000118
						circFMN1_(chr15:32888171-32902040_-)	hsa_circ_0008589
						circZMYM4_(chr1:35381258-35389082_+)	hsa_circ_0000051
						circCTBP1_(chr4:1225359-1241519_-)	hsa_circ_0001386
						circSLMAP_(chr3:57890040-57896932_+)	hsa_circ_0002693
						circGRHPR_(chr9:37424844-37426654_+)	hsa_circ_0001861
						circCDK13_(chr7:39987598-40002031_+)	hsa_circ_0001699
						circABHD2_(chr15:89113724-89116521_+)	hsa_circ_0007099
						circSH3PXD2A_(chr10:103622469-103661114_-)	circENSG00000107957.16
						circSCYL2_(chr12:100282942-100298175_+)	hsa_circ_0006258
						circZMYND11_(chr10:179993-221356_+)	hsa_circ_0008225
						circSCLT1_(chr4:128992166-129003876_-)	hsa_circ_0001439
						circBANP_(chr16:87975047-87984259_+)	hsa_circ_0040809
						circSNX25_(chr4:185247293-185267155_+)	hsa_circ_0004874
						circZNF236_(chr18:76849525-76881512_+)	hsa_circ_0000857
						circTBX5_(chr12:114385475-114403936_-)	hsa_circ_0003176
						circSLC38A1_(chr12:46229152-46243314_-)	hsa_circ_0000396
						circPTK2_(chr8:140864311-140890769_-)	hsa_circ_0002483
						circPCMTD1_(chr8:51860844-51861246_-)	hsa_circ_0001801
						circMEMO1_(chr2:31917925-31932135_-)	hsa_circ_0007385
						circDNAI4_(chr1:66891153-66905375_-)	hsa_circ_0006677
						circRARS1_(chr5:168488601-168497348_+)	hsa_circ_0001551
						circSRCAP_(chr16:30728965-30729572_+)	hsa_circ_0006127
						circSPECC1_(chr17:20204332-20205912_+)	hsa_circ_0000745
						circXPO1_(chr2:61522610-61533903_-)	hsa_circ_0001017
						circZNF532_(chr18:58934432-58953799_+)	hsa_circ_0003423
						circAKT3_(chr1:243545509-243573048_-)	hsa_circ_0000199
						circCNOT2_(chr12:70278131-70311017_+)	hsa_circ_0007127
						circZMYM4_(chr1:35358924-35361789_+)	hsa_circ_0011536
						circBARD1_(chr2:214767481-214781509_-)	hsa_circ_0001098
						circNECTIN3_(chr3:111112029-111126335_+)	hsa_circ_0066776
						circKIAA2026_(chr9:5968018-5988545_-)	circENSG00000183354.12
						circUBAP2_(chr9:33986759-34017189_-)	hsa_circ_0086735
						circFAM114A2_(chr5:154033790-154034967_-)	hsa_circ_0001546
						circARID1A_(chr1:26729650-26732792_+)	hsa_circ_0008494
						circUSP25_(chr21:15762890-15766141_+)	hsa_circ_0001178
						circMEIS3_(chr19:47416651-47417350_-)	hsa_circ_0003449
						circADAMTS6_(chr5:65451474-65473952_-)	hsa_circ_0072688
						circKDM1A_(chr1:23030468-23050520_+)	hsa_circ_0009061
						circUBQLN1_(chr9:83678440-83686155_-)	hsa_circ_0087357
						circZNF292_(chr6:87215902-87218731_+)	hsa_circ_0004058
						circPAIP2_(chr5:139363758-139364743_+)	hsa_circ_0001538
						circHERC4_(chr10:67954594-68014186_-)	hsa_circ_0018478
						circMAP3K4_(chr6:161034258-161049979_+)	hsa_circ_0078617
						circBMPR2_(chr2:202464808-202467689_+)	hsa_circ_0003218
						circRBM39_(chr20:35714184-35725155_-)	hsa_circ_0004870
						circZNF800_(chr7:127373341-127377329_-)	hsa_circ_0082096
						circSLTM_(chr15:58912562-58916999_-)	hsa_circ_0000605
						circRBM33_(chr7:155672866-155680908_+)	hsa_circ_0001772
						circPDE7B_(chr6:136151159-136155758_+)	hsa_circ_0002198
						circUBE3A_(chr15:25405460-25411971_-)	hsa_circ_0000586
						circUIMC1_(chr5:176943334-176958154_-)	hsa_circ_0001558
						circSEPTIN11_(chr4:76996424-77030970_+)	hsa_circ_0070057
						circPDHX_(chr11:34957383-34978182_+)	hsa_circ_0021712
						circPSD3_(chr8:18765448-18804898_-)	hsa_circ_0002111
						circUBXN7_(chr3:196391812-196403019_-)	hsa_circ_0001380
						circATP5F1C_(chr10:7797046-7802854_+)	hsa_circ_0007292
						circFMN1_(chr15:32857014-32902040_-)	hsa_circ_0005054
						circAC135983.2_(chr15:32526812-32533368_-)	circENSG00000223509.8
						circPDE5A_(chr4:119596522-119607297_-)	hsa_circ_0002474
						circBPTF_(chr17:67945408-67975958_+)	hsa_circ_0000799
						circAL355312.5_(chr6:149826263-149853160_-)	hsa_circ_0007771
						circTTN-AS1_(chr2:178535731-178542361_+)	hsa_circ_0004305
						circSDF4_(chr1:1223243-1223968_-)	hsa_circ_0000002
						circSLC8A1_(chr2:40428472-40430301_-)	hsa_circ_0005232
						circPAN3_(chr13:28174271-28177935_+)	hsa_circ_0004372
						circATP2B4_(chr1:203707008-203708104_+)	hsa_circ_0007167
						circCDC14B_(chr9:96509672-96565483_-)	hsa_circ_0087636
						circAC073283.3_(chr2:47151257-47153016_-)	hsa_circRNA_405874
						circASPH_(chr8:61618977-61653660_-)	hsa_circ_0084606
						circEPB41L2_(chr6:130926604-130956499_-)	hsa_circ_0077837
						circLPAR3_(chr1:84865384-84866138_-)	hsa_circ_0004390
						circMANBA_(chr4:102714437-102726683_-)	hsa_circ_0001432
						circYY1AP1_(chr1:155676547-155679512_-)	hsa_circ_0014606
						circARHGAP5_(chr14:32090501-32117287_+)	hsa_circ_0031584
						circSCMH1_(chr1:41070594-41075451_-)	hsa_circ_0000061
						circTRIO_(chr5:14316512-14336727_+)	hsa_circ_0005260
						circAPLF_(chr2:68490189-68545312_+)	hsa_circ_0001023
						circZBTB46_(chr20:63775677-63790790_-)	hsa_circ_0002805
						circEXOC6B_(chr2:72718102-72733118_-)	hsa_circ_0009043
						circANKIB1_(chr7:92294888-92327900_+)	circENSG00000001629.10
						circATXN10_(chr22:45700281-45740538_+)	hsa_circ_0001246
						circMYO10_(chr5:16779544-16783469_-)	hsa_circRNA_406591
						circKPNB1_(chr17:47664158-47674782_+)	hsa_circ_0000780
						circHERC4_(chr10:68025545-68044563_-)	hsa_circ_0007113
						circNAV3_(chr12:78049992-78059115_+)	hsa_circ_0002419
						circOGA_(chr10:101792838-101810314_-)	hsa_circ_0019607
						circPOM121_(chr7:72890626-72891110_+)	hsa_circ_0003261
						circXPO1_(chr2:61522610-61526521_-)	hsa_circ_0001016
						circMLH3_(chr14:75046375-75049718_-)	hsa_circ_0032649
						circMEG8_(chr14:100937402-100949596_+)	hsa_circ_0003265
						circCSGALNACT2_(chr10:43154896-43176032_+)	hsa_circRNA_404746
						circNAV3_(chr12:77940318-78021862_+)	hsa_circ_0008509
						circMRPS35_(chr12:27714779-27724186_+)	hsa_circ_0000384
						circYTHDF2_(chr1:28742402-28743986_+)	hsa_circ_0000039
						circSLAIN2_(chr4:48369848-48383784_+)	hsa_circRNA_403127
						circTRIO_(chr5:14304460-14336727_+)	hsa_circ_0005311
						circPALLD_(chr4:168890921-168916027_+)	hsa_circ_0071410
						circVEGFC_(chr4:176711498-176729746_-)	hsa_circ_0004496
						circASH1L_(chr1:155438326-155459898_-)	hsa_circ_0003247
						circCOL5A1_(chr9:134690911-134701333_+)	hsa_circ_0007482
						circTBC1D1_(chr4:38089931-38103157_+)	hsa_circ_0001402
						circANKRD12_(chr18:9195550-9221999_+)	hsa_circ_0046843
						circTNS3_(chr7:47344754-47346356_-)	hsa_circ_0006229
						circERBIN_(chr5:66053405-66054951_+)	hsa_circ_0072732
						circUTP18_(chr17:51263273-51268904_+)	hsa_circ_0002789
						circDDX21_(chr10:68959805-68960249_+)	hsa_circ_0008865
						circLARP4_(chr12:50427761-50441643_+)	hsa_circ_0026228
						circBMP1_(chr8:22196679-22197420_+)	hsa_circ_0002075
						circVRK1_(chr14:96833466-96860735_+)	hsa_circ_0000566
				HCMV	36	circCLASP1_(chr2:121503166-121530325_-)	hsa_circ_0002374
						circSPAG16_(chr2:213310058-213375119_+)	hsa_circ_0058040
						circCTBP2_(chr10:125038996-125111093_-)	hsa_circ_0005418
						circPDE8A_(chr15:85113872-85121014_+)	hsa_circ_0036629
						circKIF20B_(chr10:89751345-89762835_+)	hsa_circ_0019079
						circHNRNPC_(chr14:21230318-21234229_-)	hsa_circ_0003643
						circPRDM2_(chr1:13773077-13782831_+)	hsa_circRNA_404440
						circZDHHC21_(chr9:14639895-14680162_-)	hsa_circ_0008952
						circCRIM1_(chr2:36441257-36442735_+)	hsa_circ_0007386
						circCDK13_(chr7:39987598-39988258_+)	hsa_circ_0079929
						circSGMS1_(chr10:50433475-50590247_-)	hsa_circ_0018401
						circZSWIM6_(chr5:61472680-61494410_+)	hsa_circ_0006381
						circLARP1B_(chr4:128074459-128077962_+)	hsa_circ_0001438
						circNUDC_(chr1:26942659-26943065_+)	hsa_circ_0005087
						circCSNK1G3_(chr5:123545416-123557564_+)	hsa_circ_0001522
						circASCC3_(chr6:100798712-100805880_-)	hsa_circ_0077495
						circPCCA_(chr13:100257594-100273346_+)	hsa_circ_0000500
						circANKRD13C_(chr1:70292387-70315566_-)	hsa_circ_0000085
						circVAPB_(chr20:58438944-58441083_+)	hsa_circ_0001173
						circCCDC91_(chr12:28305648-28307749_+)	hsa_circ_0007723
						circPHKB_(chr16:47497398-47547548_+)	hsa_circ_0004791
						circMETTL3_(chr14:21503172-21503881_-)	hsa_circ_0000523
						circPICALM_(chr11:85996825-86003451_-)	hsa_circ_0023919
						circCAPRIN1_(chr11:34071725-34076642_+)	hsa_circ_0005974
						circELMOD3_(chr2:85368685-85371562_+)	hsa_circ_0004726
						circRNF13_(chr3:149846010-149921227_+)	hsa_circ_0001346
						circDYNC1LI1_(chr3:32541036-32545965_-)	circENSG00000144635.9
						circATXN7_(chr3:63912587-63913225_+)	hsa_circ_0007761
						circFBXL5_(chr4:15625251-15644708_-)	hsa_circ_0069227
						circDIP2C_(chr10:472438-486530_-)	hsa_circ_0008655
						circSLF2_(chr10:100923974-100926019_+)	hsa_circ_0006654
						circPRELID2_(chr5:145817893-145826200_-)	hsa_circ_0006528
						circTUT7_(chr9:86305191-86310017_-)	hsa_circ_0001869
						circFCHO2_(chr5:73074741-73077493_+)	hsa_circ_0002490
						circMPP6_(chr7:24620051-24668660_+)	circENSG00000105926.16
						circBBS9_(chr7:33146241-33177591_+)	hsa_circ_0003162
				KSHV	279	circTACC1_(chr8:38788703-38820635_+)	circENSG00000147526.20
						circNOX4_(chr11:89335844-89402542_-)	hsa_circ_0023981
						circNUP98_(chr11:3731390-3753408_-)	hsa_circ_0000274
						circUBC_(chr12:124912636-124913320_-)	circENSG00000150991.15
						circFKBP8_(chr19:18539370-18539720_-)	hsa_circ_0000915
						circUBAP2_(chr9:33953284-33996333_-)	hsa_circ_0086720
						circCCDC134_(chr22:41808874-41810291_+)	hsa_circ_0001238
						circBARD1_(chr2:214767481-214797117_-)	hsa_circ_0058051
						circBTBD10_(chr11:13413529-13445181_-)	hsa_circ_0003234
						circANO2_(chr12:5799506-5854141_-)	circENSG00000047617.15
						circMAN1A2_(chr1:117402185-117405645_+)	hsa_circ_0000116
						circFCHO2_(chr5:73078179-73082825_+)	hsa_circ_0072979
						circPPIA_(chr7:44798747-44799874_+)	hsa_circ_0080085
						circAAGAB_(chr15:67231813-67236820_-)	hsa_circ_0000620
						circRSF1_(chr11:77698486-77702495_-)	hsa_circ_0000345
						circGALNT18_(chr11:11327085-11341004_-)	hsa_circRNA_400710
						circNHSL1_(chr6:138473305-138496371_-)	hsa_circ_0006835
						circATXN10_(chr22:45689711-45740538_+)	hsa_circ_0008199
						circTANK_(chr2:161179613-161204793_+)	hsa_circ_0005227
						circRNF217_(chr6:125045210-125058106_+)	hsa_circ_0008536
						circHOOK3_(chr8:42906172-42943445_+)	hsa_circ_0084143
						circEFNB2_(chr13:106512528-106512812_-)	circENSG00000125266.8
						circPARP14_(chr3:122703741-122708268_+)	hsa_circ_0006132
						circTFPI_(chr2:187484123-187503770_-)	hsa_circ_0003353
						circUBC_(chr12:124912864-124913320_-)	circENSG00000150991.15
						circBMPR2_(chr2:202555251-202556531_+)	hsa_circ_0005078
						circOGDH_(chr7:44674410-44675268_+)	hsa_circ_0005004
						circHECW2_(chr2:196278527-196292750_-)	hsa_circ_0057588
						circDLG1_(chr3:197104902-197119530_-)	hsa_circ_0008500
						circSAFB2_(chr19:5604582-5604936_-)	hsa_circ_0000880
						circCCNYL1_(chr2:207724799-207742342_+)	hsa_circ_0002556
						circLMBR1L_(chr12:49097565-49098105_-)	hsa_circ_0004602
						circZFC3H1_(chr12:71626259-71629037_-)	hsa_circ_0008912
						circLDB2_(chr4:16585921-16595875_-)	hsa_circ_0009006
						circARL8B_(chr3:5174016-5174414_+)	hsa_circ_0001263
						circAKR1A1_(chr1:45566568-45567020_+)	hsa_circ_0000067
						circCHST15_(chr10:124038514-124046724_-)	hsa_circ_0000264
						circEXOC6_(chr10:92893348-92909631_+)	hsa_circ_0019171
						circOGDH_(chr7:44645326-44647759_+)	hsa_circ_0003340
						circCTNNA1_(chr5:138781922-138783372_+)	hsa_circ_0074158
						circRBM39_(chr20:35716739-35725155_-)	hsa_circ_0001147
						circTGFBR2_(chr3:30644746-30650460_+)	hsa_circ_0005224
						circUBAP2_(chr9:33948373-33953474_-)	hsa_circ_0003496
						circTNFRSF21_(chr6:47283937-47286595_-)	hsa_circ_0001610
						circTHSD1_(chr13:52397231-52398194_-)	hsa_circ_0008776
						circIPO7_(chr11:9429673-9431003_+)	hsa_circ_0005092
						circUTRN_(chr6:144490070-144493456_+)	hsa_circ_0003803
						circTRAPPC10_(chr21:44077692-44080127_+)	hsa_circ_0003342
						circCALM1_(chr14:90397154-90397154_+)	circENSG00000198668.13
						circSIPA1L3_(chr19:38141183-38142710_+)	hsa_circ_0006670
						circUTRN_(chr6:144537581-144542870_+)	circENSG00000152818.18
						circBACH1_(chr21:29321220-29329693_+)	hsa_circ_0001181
						circRBM14-RBM4_(chr11:66639699-66640123_+)	hsa_circ_0000330
						circARHGAP18_(chr6:129611532-129618852_-)	hsa_circ_0006887
						circPARG_(chr10:49915916-49935142_-)	circENSG00000227345.8
						circEHMT1_(chr9:137811460-137818138_+)	hsa_circ_0001906
						circUBA2_(chr19:34430575-34438766_+)	hsa_circ_0006987
						circMATR3_(chr5:139278326-139279129_+)	hsa_circ_0008922
						circMDM2_(chr12:68816811-68824651_+)	hsa_circ_0027491
						circMFSD4B_(chr6:111262256-111263946_+)	hsa_circ_0001638
						circUBC_(chr12:124913423-124913423_-)	circENSG00000150991.15
						circZNF638_(chr2:71396140-71418639_+)	hsa_circ_0055151
						circTBCD_(chr17:82870223-82903478_+)	hsa_circ_0046524
						circSQLE_(chr8:125008970-125009343_+)	hsa_circRNA_404106
						circERBIN_(chr5:65988634-66014725_+)	hsa_circ_0001493
						circCEMIP2_(chr9:71694508-71698204_-)	hsa_circ_0003861
						circSCARF1_(chr17:1636708-1637062_-)	hsa_circ_0000732
						circDHTKD1_(chr10:12081471-12091684_+)	hsa_circ_0003074
						circNUFIP2_(chr17:29285991-29287716_-)	circENSG00000108256.9
						circFKBP8_(chr19:18537600-18538433_-)	hsa_circ_0050119
						circFEZ2_(chr2:36578596-36591011_-)	circENSG00000171055.15
						circZNF608_(chr5:124639132-124644661_-)	hsa_circ_0005949
						circLCLAT1_(chr2:30525586-30533314_+)	hsa_circ_0000987
						circPRRC2B_(chr9:131436619-131439061_+)	hsa_circ_0005871
						circNUCB1_(chr19:48913010-48913564_+)	hsa_circ_0002084
						circPUM1_(chr1:30992389-31007102_-)	hsa_circ_0000044
						circRMC1_(chr18:23529298-23529298_+)	circENSG00000141452.10
						circMARK4_(chr19:45263112-45263367_+)	hsa_circ_0000940
						circNUP50_(chr22:45178237-45178900_+)	hsa_circ_0002077
						circC2orf42_(chr2:70179531-70181997_-)	hsa_circ_0055113
						circSEPTIN9_(chr17:77402058-77402703_+)	hsa_circ_0005320
						circCCAR1_(chr10:68787926-68788328_+)	hsa_circ_0002681
						circNR5A2_(chr1:200043773-200120955_+)	hsa_circ_0015814
						circCLPX_(chr15:65178933-65180204_-)	hsa_circ_0004374
						circGABPB1_(chr15:50300788-50301368_-)	hsa_circ_0002551
						circRANBP17_(chr5:170878096-170896115_+)	hsa_circ_0001554
						circHNRNPH1_(chr5:179621370-179621370_-)	circENSG00000169045.17
						circMCTP1_(chr5:94888878-94912976_-)	hsa_circ_0001512
						circLIFR_(chr5:38527154-38530666_-)	circENSG00000113594.10
						circCAMSAP1_(chr9:135881632-135883078_-)	hsa_circ_0001900
						circRERE_(chr1:8655972-8656441_-)	circENSG00000142599.19
						circPKN2_(chr1:88770351-88771879_+)	hsa_circ_0002008
						circRTN4_(chr2:54982514-54987698_-)	hsa_circ_0001006
						circPVT1_(chr8:127890588-127890998_+)	hsa_circ_0001821
						circZNF652_(chr17:49311311-49312845_-)	hsa_circ_0000782
						circMCTP1_(chr5:94909250-94924021_-)	hsa_circ_0008417
						circRPS5_(chr19:58392975-58393487_+)	hsa_circ_0005598
						circSNX5_(chr20:17947485-17957037_-)	hsa_circ_0001977
						circDNAJC3_(chr13:95757643-95763953_+)	circENSG00000102580.15
						circTEP1_(chr14:20403376-20406400_-)	hsa_circ_0005721
						circCDK17_(chr12:96323947-96334865_-)	hsa_circ_0002762
						circUCK2_(chr1:165890203-165891322_+)	hsa_circ_0006758
						circKDM4C_(chr9:6880011-6893232_+)	hsa_circ_0001839
						circUBAP2_(chr9:33960825-33996333_-)	hsa_circ_0086724
						circPDE8A_(chr15:85113376-85126374_+)	hsa_circ_0036627
						circPTK2_(chr8:140830471-140864399_-)	hsa_circ_0002908
						circASXL1_(chr20:32366383-32369123_+)	hsa_circ_0001136
						circDGKD_(chr2:233449981-233452060_+)	hsa_circ_0001115
						circMYCBP2_(chr13:77205255-77243951_-)	hsa_circ_0030509
						circTOP1_(chr20:41092471-41101353_+)	hsa_circRNA_402587
						circGDI2_(chr10:5794884-5800705_-)	hsa_circ_0002665
						circTANC1_(chr2:159136193-159150556_+)	hsa_circ_0008010
						circDAP3_(chr1:155721516-155726019_+)	hsa_circ_0014613
						circSUPT20H_(chr13:37040404-37051583_-)	hsa_circ_0000475
						circNCOR2_(chr12:124419956-124430787_-)	hsa_circ_0029308
						circPTK2_(chr8:140700890-140706205_-)	hsa_circ_0005273
						circCUL2_(chr10:35013698-35031619_-)	circENSG00000108094.16
						circTUT4_(chr1:52493610-52509712_-)	hsa_circ_0003632
						circVAPA_(chr18:9931809-9950568_+)	hsa_circ_0046909
						circUBXN4_(chr2:135748266-135772547_+)	circENSG00000144224.17
						circUBR5_(chr8:102360070-102361626_-)	hsa_circ_0001819
						circANKRD11_(chr16:89418283-89431326_-)	hsa_circ_0000727
						circME1_(chr6:83398366-83407901_-)	hsa_circ_0003267
						circSELENOI_(chr2:26364301-26373629_+)	hsa_circ_0005029
						circANGPT2_(chr8:6508931-6513844_-)	circENSG00000091879.14
						circANXA2_(chr15:60355918-60364523_-)	hsa_circ_0035554
						circCARF_(chr2:202952558-202955758_+)	hsa_circ_0004919
						circMALAT1_(chr11:65503120-65503120_+)	circENSG00000251562.8
						circMAP7D3_(chrX:136241159-136244795_-)	circENSG00000129680.16
						circGNB4_(chr3:179413411-179419505_-)	hsa_circ_0001364
						circMALAT1_(chr11:65505278-65505278_+)	circENSG00000251562.8
						circMAML2_(chr11:96091891-96093517_-)	hsa_circ_0024085
						circCLNS1A_(chr11:77619605-77625818_-)	hsa_circ_0023694
						circAP003108.2_(chr11:61437624-61438113_+)	hsa_circ_0000311
						circPHACTR1_(chr6:13227815-13230193_+)	hsa_circ_0002268
						circSPIDR_(chr8:47396375-47407961_+)	circENSG00000164808.17
						circZNF652_(chr17:49311311-49312042_-)	hsa_circ_0003258
						circRNF111_(chr15:59030803-59031702_+)	hsa_circ_0001982
						circMCTP1_(chr5:94868332-94924021_-)	hsa_circ_0006639
						circTUBGCP3_(chr13:112516439-112527484_-)	hsa_circ_0000504
						circCLIP1_(chr12:122340752-122341697_-)	hsa_circ_0029069
						circBACH1_(chr21:29326058-29329693_+)	hsa_circ_0061395
						circHABP4_(chr9:96458378-96471094_+)	hsa_circ_0087631
						circNSD2_(chr4:1900625-1935262_+)	hsa_circ_0001387
						circLDB2_(chr4:16585921-16759260_-)	hsa_circ_0069244
						circRBM33_(chr7:155665174-155680908_+)	hsa_circ_0001771
						circSUZ12_(chr17:31982998-31988497_+)	hsa_circ_0002629
						circG3BP1_(chr5:151790322-151791062_+)	hsa_circ_0003967
						circARFGEF2_(chr20:48953555-48963898_+)	hsa_circ_0003998
						circNAPB_(chr20:23389945-23403072_-)	hsa_circ_0003853
						circAL133318.1_(chr13:40559508-40560860_-)	hsa_circ_0030042
						circPDS5A_(chr4:39913610-39925933_-)	hsa_circ_0007308
						circARHGAP12_(chr10:31908171-31910563_-)	hsa_circ_0000231
						circCLIP1_(chr12:122377388-122380558_-)	hsa_circ_0005465
						circECE1_(chr1:21272698-21290156_-)	hsa_circ_0002402
						circCAMLG_(chr5:134741062-134744052_+)	hsa_circ_0003154
						circNFATC3_(chr16:68121986-68123121_+)	hsa_circ_0005615
						circPDE8A_(chr15:85113872-85115487_+)	hsa_circ_0003856
						circTIMMDC1_(chr3:119500694-119517315_+)	hsa_circ_0066874
						circGCLM_(chr1:93894613-93901669_-)	hsa_circ_0003513
						circHECW2_(chr2:196292564-196308085_-)	hsa_circ_0057590
						circSRCAP_(chr16:30728965-30734008_+)	hsa_circ_0004236
						circPOLD1_(chr19:50398850-50399484_+)	hsa_circ_0052012
						circPDIA4_(chr7:149018991-149021147_-)	hsa_circ_0001766
						circSMG1_(chr16:18841564-18845651_-)	hsa_circ_0006434
						circHPCAL1_(chr2:10419733-10420135_+)	hsa_circ_0000976
						circIQGAP1_(chr15:90439331-90443478_+)	hsa_circ_0000651
						circSMAD1_(chr4:145514437-145515013_+)	hsa_circ_0007970
						circPREX2_(chr8:68022035-68038292_+)	circENSG00000046889.19
						circFOXO3_(chr6:108663454-108664889_+)	hsa_circ_0006404
						circCDK7_(chr5:69258042-69262304_+)	hsa_circ_0005730
						circGATAD2B_(chr1:153811730-153813452_-)	hsa_circRNA_400325
						circHPS5_(chr11:18291441-18292976_-)	hsa_circ_0000280
						circDOCK1_(chr10:126970701-126990603_+)	hsa_circ_0007142
						circGFM1_(chr3:158660873-158682157_+)	circENSG00000168827.15
						circDNAJB6_(chr7:157382245-157385611_+)	hsa_circ_0083176
						circATXN10_(chr22:45689711-45718493_+)	hsa_circ_0003054
						circAL357075.4_(chr6:154441291-154450258_-)	hsa_circ_0007317
						circSNRK_(chr3:43299753-43303792_+)	hsa_circ_0004089
						circNBAS_(chr2:15488893-15511350_-)	hsa_circ_0000978
						circCNOT2_(chr12:70278131-70319364_+)	hsa_circ_0027545
						circZSWIM6_(chr5:61472680-61473037_+)	hsa_circ_0005399
						circSLK_(chr10:104008176-104018908_+)	hsa_circ_0000259
						circEPHB4_(chr7:100819556-100820296_-)	hsa_circ_0081534
						circUBC_(chr12:124913320-124913320_-)	circENSG00000150991.15
						circMRPL47_(chr3:179592643-179601790_-)	hsa_circ_0005292
						circNRIP1_(chr21:15014343-15043574_-)	hsa_circ_0004771
						circMYOF_(chr10:93381218-93389154_-)	hsa_circ_0005898
						circSIRT5_(chr6:13579450-13584225_+)	hsa_circ_0007218
						circUBQLN1_(chr9:83678440-83683066_-)	hsa_circ_0001866
						circCCT2_(chr12:69589484-69592159_+)	hsa_circ_0000418
						circTCF25_(chr16:89895989-89900794_+)	hsa_circ_0041103
						circIQGAP1_(chr15:90441505-90443478_+)	hsa_circ_0000652
						circHMGCS1_(chr5:43292473-43297166_-)	hsa_circ_0008621
						circNSD2_(chr4:1900625-1904378_+)	hsa_circ_0008460
						circDCP2_(chr5:112985834-113001674_+)	hsa_circ_0073608
						circRDH11_(chr14:67685014-67690421_-)	hsa_circ_0006278
						circMZT2B_(chr2:130181797-130181797_+)	circENSG00000152082.15
						circZBTB11_(chr3:101671129-101672213_-)	hsa_circ_0003179
						circSHPRH_(chr6:145888019-145894977_-)	hsa_circ_0001649
						circRBM6_(chr3:50065030-50066502_+)	hsa_circ_0006531
						circFLI1_(chr11:128758114-128768272_+)	hsa_circ_0000368
						circUBR2_(chr6:42592150-42594304_+)	hsa_circ_0001603
						circATF6_(chr1:161778243-161784096_+)	hsa_circ_0003039
						circQKI_(chr6:163455278-163478896_+)	hsa_circ_0005328
						circMDM2_(chr12:68843264-68843264_+)	circENSG00000135679.25
						circNID1_(chr1:235985378-235991058_-)	hsa_circ_0017099
						circAC138409.2_(chr5:34179012-34182867_-)	circENSG00000215158.9
						circFLI1_(chr11:128758114-128772985_+)	hsa_circ_0000369
						circCBFA2T2_(chr20:33619516-33623296_+)	hsa_circ_0003426
						circCNTROB_(chr17:7945727-7945986_+)	hsa_circ_0008310
						circARHGAP17_(chr16:24968350-24970580_-)	hsa_circ_0004260
						circAFDN_(chr6:167870382-167889326_+)	circENSG00000130396.20
						circGLCE_(chr15:69210315-69261329_+)	hsa_circRNA_401449
						circGAPVD1_(chr9:125337017-125337591_+)	hsa_circ_0003270
						circHECW2_(chr2:196220038-196220941_-)	circENSG00000138411.13
						circCEP192_(chr18:12999420-13042334_+)	hsa_circ_0046999
						circMUC20-OT1_(chr3:195688532-195689438_+)	hsa_circ_0008267
						circUSP45_(chr6:99464603-99468618_-)	hsa_circ_0004999
						circSYNE2_(chr14:63998913-64016631_+)	circENSG00000054654.19
						circCAMSAP1_(chr9:135866455-135883078_-)	hsa_circ_0006814
						circFCHO2_(chr5:72989426-72990864_+)	hsa_circ_0072954
						circB2M_(chr15:44717791-44717791_+)	circENSG00000166710.21
						circRAPGEF5_(chr7:22291174-22318037_-)	hsa_circ_0001681
						circDCP2_(chr5:112985834-113004077_+)	hsa_circ_0001520
						circUBQLN1_(chr9:83677726-83678599_-)	hsa_circ_0001865
						circZEB1_(chr10:31355143-31387266_+)	hsa_circ_0000227
						circEIF2S3B_(chr12:10507210-10507210_+)	circENSG00000180574.3
						circNDUFS1_(chr2:206127796-206130242_-)	hsa_circ_0002431
						circUBC_(chr12:124913495-124913495_-)	circENSG00000150991.15
						circSTIL_(chr1:47280240-47282459_-)	hsa_circ_0000069
						circRNF19A_(chr8:100287500-100288267_-)	hsa_circ_0085128
						circATG7_(chr3:11358417-11426926_+)	hsa_circ_0008210
						circZC3H14_(chr14:88574692-88578140_+)	hsa_circ_0003164
						circEXOC6_(chr10:92893348-92899644_+)	hsa_circ_0019170
						circVAMP3_(chr1:7777159-7778169_+)	hsa_circ_0006354
						circPICALM_(chr11:86011029-86031611_-)	circENSG00000073921.18
						circBABAM1_(chr19:17276494-17276909_+)	hsa_circ_0003253
						circFOXP1_(chr3:71041327-71053773_-)	hsa_circ_0008234
						circSLC45A4_(chr8:141253988-141254629_-)	hsa_circ_0001829
						circDISC1_(chr1:231795241-231818517_+)	hsa_circ_0007848
						circSNX11_(chr17:48112030-48113401_+)	hsa_circ_0002069
						circELP3_(chr8:28155941-28162078_+)	hsa_circ_0001785
						circRDX_(chr11:110263959-110264874_-)	hsa_circ_0002773
						circSLTM_(chr15:58912562-58913696_-)	hsa_circ_0003713
						circDGKE_(chr17:56844018-56848065_+)	hsa_circ_0044709
						circZBTB44_(chr11:130260855-130261929_-)	hsa_circ_0002484
						circMDN1_(chr6:89751430-89753622_-)	hsa_circ_0001619
						circZNF207_(chr17:32362913-32368014_+)	hsa_circ_0005565
						circLDLRAD3_(chr11:36227084-36227430_+)	hsa_circ_0006988
						circTBCD_(chr17:82870223-82893632_+)	hsa_circ_0046522
						circPRRC2B_(chr9:131430089-131432794_+)	hsa_circ_0001895
						circGOLM2_(chr15:44331987-44338317_+)	hsa_circ_0000596
						circSEPTIN10_(chr2:109564365-109593119_-)	hsa_circ_0002076
						circGRB10_(chr7:50669721-50674658_-)	hsa_circ_0008334
						circELK4_(chr1:205616477-205623891_-)	hsa_circ_0000175
						circFLI1_(chr11:128768117-128772985_+)	hsa_circ_0007153
						circRNF138_(chr18:32111753-32113860_+)	hsa_circ_0005729
						circFIP1L1_(chr4:53414614-53428183_+)	hsa_circ_0007476
						circMRPL30_(chr2:99196022-99196022_+)	circENSG00000185414.20
						circZNF608_(chr5:124701013-124701269_-)	hsa_circ_0001523
						circSFMBT2_(chr10:7243557-7285954_-)	hsa_circ_0017636
						circFAM126A_(chr7:22976209-22984045_-)	hsa_circ_0001971
						circPITPNM2_(chr12:123004393-123005548_-)	hsa_circ_0029168
						circRSRC1_(chr3:158122102-158123991_+)	hsa_circ_0001355
						circSLC15A4_(chr12:128814774-128815070_-)	hsa_circ_0000462
						circUBAP2_(chr9:33953284-33973237_-)	hsa_circ_0003141
						circMAPK9_(chr5:180261683-180280608_-)	hsa_circ_0001566
						circMVP_(chr16:29833732-29834066_+)	hsa_circ_0000688
						circFRYL_(chr4:48684672-48710698_-)	hsa_circ_0002021
						circMKLN1_(chr7:131375423-131399433_+)	hsa_circ_0001746
						circRBM39_(chr20:35729311-35732135_-)	hsa_circ_0008817
						circCHD7_(chr8:60794985-60801593_+)	hsa_circRNA_407080
						circTGIF2-RAB5IF_(chr20:36607714-36609730_+)	hsa_circ_0060193
						circGFM1_(chr3:158660873-158666386_+)	circENSG00000168827.15
						circGLE1_(chr9:128508875-128515639_+)	hsa_circ_0002675
						circWDR20_(chr14:102194937-102209862_+)	hsa_circ_0002553
						circFBXO9_(chr6:53071056-53076543_+)	hsa_circ_0003700
						circSFMBT2_(chr10:7276891-7285954_-)	hsa_circ_0000211

### Sheet: Interferon stimulation models
Cell Line	Model	# Upregulated circRNAs			Groups	# Overlapping circRNA	circRNA	circBase
Akata-	+IFN-Beta (Akata_Beta)	18			Akata_Beta LEC_Beta LEC_Gamma MRC5_Beta MRC5_Gamma	1	circEPSTI1_(chr13:42953947-42970670_-)	hsa_circ_0000479
LEC	+IFN-Beta (LEC_Beta)	13			LEC_Gamma MRC5_Beta MRC5_Gamma	1	circB2M_(chr15:44717791-44717791_+)	circENSG00000166710.21
LEC	+IFN-Gamma (LEC_Gamma)	21			Akata_Beta LEC_Beta LEC_Gamma	1	circZCCHC2_(chr18:62539680-62550460_+)	hsa_circ_0000854
MRC5	+IFN-Beta (MRC5_Beta)	13			MRC5_Beta MRC5_Gamma	2	circSP100_(chr2:230442936-230450255_+)	hsa_circ_0003922
MRC5	+IFN-Gamma (MRC5_Gamma)	17					circFAM13B_(chr5:137985256-137988315_-)	hsa_circ_0001535
					LEC_Beta MRC5_Beta	1	circCRIM1_(chr2:36441257-36442735_+)	hsa_circ_0007386
					LEC_Gamma MRC5_Gamma	2	circAFF1_(chr4:87046165-87047594_+)	hsa_circ_0001423
							circWARS1_(chr14:100353686-100361921_-)	hsa_circ_0033184
					LEC_Beta LEC_Gamma	2	circAPBB2_(chr4:41013582-41014398_-)	hsa_circ_0005991
							circRNF19B_(chr1:32948221-32949774_-)	hsa_circ_0000048
					MRC5_Beta	8	circTNPO3_(chr7:129014978-129018157_-)	hsa_circ_0001741
							circPDE4B_(chr1:65913244-65918835_+)	hsa_circ_0008433
							circPLOD2_(chr3:146121111-146124229_-)	circENSG00000152952.12
							circCOL24A1_(chr1:86112566-86146183_-)	circENSG00000171502.15
							circSEPTIN9_(chr17:77402058-77402703_+)	hsa_circ_0005320
							circIARS1_(chr9:92256679-92269983_-)	hsa_circ_0006702
							circFGGY_(chr1:59321535-59346398_+)	hsa_circ_0000075
							circFKBP8_(chr19:18537600-18538436_-)	hsa_circ_0000914
					MRC5_Gamma	11	circDNAH14_(chr1:224952669-224974153_+)	hsa_circ_0016600
							circSNX6_(chr14:34586229-34609742_-)	hsa_circ_0031608
							circKANSL1_(chr17:46170854-46172232_-)	hsa_circ_0005455
							circSAMD4A_(chr14:54702061-54702580_+)	hsa_circ_0004846
							circFOXO3_(chr6:108663454-108664889_+)	hsa_circ_0006404
							circPALM2AKAP2_(chr9:110136126-110138539_+)	hsa_circ_0008706
							circAL355102.2_(chr14:96242395-96242395_+)	circENSG00000258691.1
							circMKLN1_(chr7:131375423-131399433_+)	hsa_circ_0001746
							circZEB1_(chr10:31373017-31387798_+)	hsa_circ_0003793
							circGBP1P1_(chr1:89421220-89421220_+)	circENSG00000225492.6
							circANKIB1_(chr7:92294888-92327900_+)	circENSG00000001629.10
					LEC_Beta	8	circUBALD1_(chr16:4614764-4614764_-)	circENSG00000153443.13
							circATP5F1C_(chr10:7797046-7802854_+)	hsa_circ_0007292
							circARHGAP29_(chr1:94220257-94231643_-)	hsa_circ_0003310
							circUIMC1_(chr5:176943334-176958154_-)	hsa_circ_0001558
							circTHSD1_(chr13:52397231-52398194_-)	hsa_circ_0008776
							circCAMSAP1_(chr9:135881632-135883078_-)	hsa_circ_0001900
							circNLK_(chr17:28163542-28172618_+)	hsa_circ_0003638
							circPLXNA2_(chr1:208210279-208218002_-)	hsa_circ_0002472
					LEC_Gamma	14	circFNDC3B_(chr3:172247532-172251541_+)	hsa_circ_0006156
							circFBXO7_(chr22:32478980-32485209_+)	hsa_circ_0001222
							circSMARCA5_(chr4:143543508-143543972_+)	hsa_circ_0001445
							circSOD2_(chr6:159682473-159688242_-)	hsa_circ_0004662
							circCLIP1_(chr12:122340752-122341697_-)	hsa_circ_0029069
							circA2M_(chr12:9095610-9101549_-)	circENSG00000175899.15
							circGLIS3_(chr9:4286037-4286523_-)	hsa_circ_0002874
							circRELL1_(chr4:37631384-37638504_-)	hsa_circ_0001400
							circUBXN7_(chr3:196391812-196403019_-)	hsa_circ_0001380
							circLRCH3_(chr3:197814907-197820430_+)	hsa_circ_0002266
							circAL133346.1_(chr6:131951254-131951254_+)	circENSG00000227220.1
							circN4BP2L2_(chr13:32535768-32537027_-)	circENSG00000244754.9
							circFAM114A2_(chr5:154033790-154034967_-)	hsa_circ_0001546
							circWWC3_(chrX:10063444-10098579_+)	hsa_circ_0001910
					Akata_Beta	16	circRBM33_(chr7:155672866-155680908_+)	hsa_circ_0001772
							circPICALM_(chr11:85996825-86003451_-)	hsa_circ_0023919
							circKIAA1958_(chr9:112574056-112575251_+)	hsa_circ_0002925
							circERBIN_(chr5:66053405-66054951_+)	hsa_circ_0072732
							circUSP25_(chr21:15762890-15766141_+)	hsa_circ_0001178
							circEMB_(chr5:50402285-50411383_-)	hsa_circ_0072428
							circTOP1_(chr20:41092471-41101353_+)	hsa_circRNA_402587
							circHIPK3_(chr11:33286412-33287511_+)	hsa_circ_0000284
							circNMRAL1_(chr16:4466152-4469465_-)	hsa_circ_0007788
							circIGF2R_(chr6:160046497-160048543_+)	circENSG00000197081.16
							circFCHSD2_(chr11:72984087-72989097_-)	hsa_circ_0005918
							circFBXW4_(chr10:101667885-101676436_-)	hsa_circ_0008362
							circTNFRSF21_(chr6:47283937-47286595_-)	hsa_circ_0001610
							circPCMTD1_(chr8:51860844-51861246_-)	hsa_circ_0001801
							circSCLT1_(chr4:128992166-129003876_-)	hsa_circ_0001439
							circFBXW7_(chr4:152411302-152412529_-)	hsa_circ_0001451

### Sheet: Murine infection Models
Virus	Model	# Upregulated circRNAs		Groups	# Overlapping circRNA	circRNA	circAtlas
MHV68	3T3 18 hpi (3T3_18h)	36		3T3_18h HERIT_24h TG TGexplant_JQ1	1	circMed13l_(chr5:118731397-118731635_+)	mmu_circ_0001396
MHV68	HERIT 24 hpi (HERIT_24h)	36		3T3_18h HERIT_24h TG	1	circCcnb1ip1_(chr14:51044956-51044956_-)	circENSMUSG00000071470.5
HSV-1	TG 4 wpi (TG)	52		HERIT_24h TG TGexplant_JQ1	1	circCpsf6_(chr10:117191839-117203893_-)	mmu_circ_0000215
HSV-1	TG explant 5 wpi (TGexplant)	22		HERIT_24h TG TGexplant	1	circElk3_(chr10:93101198-93101198_-)	circENSMUSG00000008398.17
HSV-1	TG explant + JQ1 5 wpi (TGexplant_JQ1)	39		HERIT_24h TGexplant TGexplant_JQ1	1	circAdam10_(chr9:70610568-70630053_+)	mmu_circ_0015847
				3T3_18h HERIT_24h	2	circEp400_(chr5:110903262-110904632_-)	mmu_circ_0001388
						circPtbp3_(chr4:59514273-59524476_-)	mmu_circ_0011724
				3T3_18h TG	1	circSetbp1_(chr18:79129765-79130395_-)	mmu_circ_0000903
				3T3_18h TGexplant_JQ1	2	circGm45062_(chr6:8537816-8582790_+)	circENSMUSG00000107705.2
						circUbe2k_(chr5:65723331-65751891_+)	mmu_circ_0001350
				3T3_18h TGexplant	1	circDtnb_(chr12:3667605-3698389_+)	mmu_circ_0000349
				HERIT_24h TG	1	circTmem234_(chr4:129495326-129495326_+)	circENSMUSG00000028797.21
				HERIT_24h TGexplant	1	circOsbpl9_(chr4:108940285-108944682_-)	circENSMUSG00000028559.18
				TG TGexplant_JQ1	5	circDdhd1_(chr14:45851619-45851619_-)	circENSMUSG00000037697.20
						circCamsap1_(chr2:25855674-25856960_-)	mmu_circ_0009762
						circCcnl1_(chr3:65861292-65861292_-)	circENSMUSG00000027829.16
						circRhobtb3_(chr13:76041024-76065966_-)	mmu_circ_0004789
						circRnf169_(chr7:99584368-99604747_-)	mmu_circ_0001605
				TG TGexplant	3	circTent4a_(chr13:69661008-69664022_-)	mmu_circ_0000477
						circFbxw4_(chr19:45619303-45628960_-)	mmu_circ_0000955
						circPwwp2a_(chr11:43595360-43596304_+)	mmu_circ_0000254
				TGexplant TGexplant_JQ1	4	circMfsd6_(chr1:52747322-52748914_-)	mmu_circ_0000037
						circMkln1_(chr6:31395865-31410066_+)	mmu_circ_0001457
						circTasor_(chr14:27160555-27164577_+)	mmu_circ_0005146
						circSpecc1l_(chr10:75109850-75115795_+)	mmu_circ_0000180
				3T3_18h	28	circLrrc58_(chr16:37697410-37698926_+)	circENSMUSG00000034158.10
						circFrs2_(chr10:116935847-116938103_-)	mmu_circ_0001983
						circCsnk1g3_(chr18:54028602-54039741_+)	mmu_circ_0000872
						circStk35_(chr2:129652407-129653157_+)	mmu_circ_0001066
						circChd9_(chr8:91658876-91660490_+)	mmu_circ_0001714
						circPcdh19_(chrX:132526017-132582157_-)	mmu_circ_0016105
						circGlis3_(chr19:28643152-28643636_-)	mmu_circ_0007673
						circHomer1_(chr13:93478263-93492587_+)	mmu_circ_0000491
						circTtc3_(chr16:94184770-94204227_+)	mmu_circ_0000714
						circPrdm5_(chr6:65846164-65878843_+)	mmu_circ_0001482
						circTtll3_(chr6:113385865-113386301_+)	mmu_circ_0001505
						circRasa2_(chr9:96484765-96493552_-)	mmu_circ_0001830
						circInsr_(chr8:3308382-3308934_-)	mmu_circ_0014773
						circSipa1l2_(chr8:126217849-126219572_-)	mmu_circ_0001734
						circFbln2_(chr6:91210044-91211333_+)	circENSMUSG00000064080.13
						circPan3_(chr5:147387462-147391998_+)	mmu_circ_0001431
						circCtnna1_(chr18:35285653-35287593_+)	mmu_circ_0000860
						circHipk2_(chr6:38795164-38796248_-)	mmu_circ_0001468
						circZfp827_(chr8:79844803-79863292_+)	mmu_circ_0001698
						circVezf1_(chr11:87963882-87969381_+)	mmu_circ_0000309
						circRab22a_(chr2:173529939-173537792_+)	mmu_circ_0009634
						circCnot4_(chr6:35054915-35057161_-)	mmu_circ_0013310
						circPik3c2a_(chr7:115959230-115967424_-)	mmu_circ_0013800
						circRabep1_(chr11:70765571-70775794_+)	mmu_circ_0000281
						circMdm2_(chr10:117528486-117530973_-)	mmu_circ_0001990
						circGm45062_(chr6:8537816-8579739_+)	circENSMUSG00000107705.2
						circSmad1_(chr8:80098412-80098993_-)	mmu_circ_0001699
						circSnx13_(chr12:35135937-35157555_+)	mmu_circ_0003937
				HERIT_24h	27	circRere_(chr4:150490652-150491121_+)	mmu_circ_0001295
						circErbin_(chr13:104020650-104025793_-)	mmu_circ_0000495
						circPeak1_(chr9:56164810-56168046_-)	mmu_circ_0001776
						circSmad4_(chr18:73808231-73811110_-)	mmu_circ_0000894
						circCeacam16_(chr7:19587496-19587823_-)	circENSMUSG00000014686.9
						circCnot6l_(chr5:96254074-96281991_-)	mmu_circ_0012877
						circGtf2i_(chr5:134318140-134324467_-)	mmu_circ_0001422
						circCnot6l_(chr5:96276801-96281991_-)	mmu_circ_0012878
						circShoc2_(chr19:53975884-53976814_+)	mmu_circ_0000960
						circZfp800_(chr6:28242975-28247283_-)	mmu_circ_0013249
						circSpint1_(chr2:119075763-119075763_+)	circENSMUSG00000027315.14
						circTaf4_(chr2:179576821-179581747_-)	mmu_circ_0009653
						circGm10040_(chr3:68641779-68641779_+)	circENSMUSG00000058360.6
						circZfx_(chrX:93141888-93157869_-)	mmu_circ_0016408
						circCrebrf_(chr17:26958516-26962105_+)	mmu_circ_0000735
						circSka1_(chr18:74340664-74340664_-)	circENSMUSG00000036223.17
						circAnkib1_(chr5:3797020-3822787_-)	mmu_circ_0001311
						circPpp1cb_(chr5:32635409-32648533_+)	mmu_circ_0001331
						circZbtb20_(chr16:43390043-43398111_+)	mmu_circ_0000688
						circMettl9_(chr7:120647060-120656622_+)	mmu_circ_0001624
						circGm10801_(chr2:98492867-98493107_+)	circENSMUSG00000075015.4
						circTut4_(chr4:108336069-108336938_+)	mmu_circ_0001239
						circAebp2_(chr6:140579414-140593811_+)	mmu_circ_0001533
						circUbqln1_(chr13:58339535-58346884_-)	mmu_circ_0004696
						circNsd2_(chr5:34000455-34003611_+)	mmu_circ_0001335
						circFoxo1_(chr3:52252459-52253811_+)	mmu_circ_0010680
						circLrch3_(chr16:32770661-32782114_+)	mmu_circ_0000681
				TG	38	circUnc79_(chr12:102957608-102988135_+)	mmu_circ_0000411
						circAbca8a_(chr11:109986729-109986729_-)	circENSMUSG00000041828.16
						circArhgap12_(chr18:6111684-6115850_-)	mmu_circ_0000840
						circZfp644_(chr5:106782696-106814711_-)	mmu_circ_0001383
						circUtrn_(chr10:12312024-12331308_-)	mmu_circ_0000144
						circStau2_(chr1:16510546-16579632_-)	mmu_circ_0000013
						circKansl1_(chr11:104314747-104316119_-)	mmu_circ_0000331
						circSdk1_(chr5:141568047-141598995_+)	mmu_circ_0012256
						circGm47283_(chrY:90797248-90797248_+)	circENSMUSG00000096768.9
						circLonp2_(chr8:87358013-87399697_+)	mmu_circ_0015085
						circDennd1b_(chr1:138981083-138990709_+)	mmu_circ_0000083
						circFut8_(chr12:77370618-77379103_+)	mmu_circ_0004208
						circSh3pxd2b_(chr11:32338004-32338004_+)	circENSMUSG00000040711.9
						circGas2_(chr7:51537659-51603049_+)	mmu_circ_0014254
						circRps6kc1_(chr1:190603788-190631768_-)	mmu_circ_0000132
						circAff3_(chr1:38573986-38576027_-)	mmu_circ_0008717
						circ4930579G18Rik_(chr14:54888005-54888005_+)	circENSMUSG00000040840.8
						circEpb41l4b_(chr4:57010061-57010061_-)	circENSMUSG00000028434.13
						circEsyt2_(chr12:116307140-116307140_+)	circENSMUSG00000021171.9
						circAtrnl1_(chr19:57680198-57785935_+)	circENSMUSG00000054843.10
						circAtxn1_(chr13:45948984-46110051_-)	circENSMUSG00000046876.17
						circChm_(chrX:112019872-112050483_-)	mmu_circ_0016082
						circAtrnl1_(chr19:57740061-57785935_+)	mmu_circ_0000968
						circCcser2_(chr14:36648795-36663221_-)	mmu_circ_0005225
						circKank4_(chr4:98705662-98705662_-)	circENSMUSG00000035407.9
						circRalgps2_(chr1:156697010-156735348_-)	mmu_circ_0000097
						circZfp644_(chr5:106782696-106786501_-)	mmu_circ_0001382
						circGpatch2l_(chr12:86303641-86315835_+)	mmu_circ_0000404
						circGm45411_(chr8:26513590-26513590_+)	circENSMUSG00000110183.2
						circMbnl2_(chr14:120562205-120562824_+)	mmu_circ_0004992
						circUbe2d2a_(chr18:35926517-35934420_+)	circENSMUSG00000091896.9
						circKat6b_(chr14:21566693-21567566_+)	mmu_circ_0000505
						circSlc8a1_(chr17:81955237-81957067_-)	mmu_circ_0000823
						circStk39_(chr2:68093578-68240485_-)	circENSMUSG00000027030.16
						circGm47283_(chrY:90804686-90804686_+)	circENSMUSG00000096768.9
						circPlod3_(chr5:137017555-137017555_+)	circENSMUSG00000004846.11
						circGm47283_(chrY:90804949-90804949_+)	circENSMUSG00000096768.9
						circOdf2_(chr2:29783012-29812383_+)	mmu_circ_0009799
				TGexplant_JQ1	25	circZfp532_(chr18:65771820-65789703_+)	mmu_circ_0000884
						circKlhdc2_(chr12:69349097-69350736_+)	mmu_circ_0000384
						circTasor_(chr14:27160555-27188268_+)	mmu_circ_0005148
						circRasa2_(chr9:96474002-96493552_-)	mmu_circ_0001829
						circZdhhc21_(chr4:82753682-82772352_-)	mmu_circ_0001222
						circCrebrf_(chr17:26955762-26982422_+)	mmu_circ_0006629
						circFryl_(chr5:73352328-73378415_-)	mmu_circ_0001356
						circMalat1_(chr19:5852265-5852265_-)	circENSMUSG00000092341.4
						circEhbp1_(chr11:22003431-22018506_-)	mmu_circ_0000245
						circCcser2_(chr14:36660540-36663221_-)	mmu_circ_0000526
						circDusp16_(chr6:134735581-134738397_-)	mmu_circ_0013121
						circGm15726_(chrX:168767934-168767934_-)	circENSMUSG00000087263.2
						circMpzl1_(chr1:165432178-165436173_-)	mmu_circ_0000114
						circPms1_(chr1:53295787-53321251_-)	mmu_circ_0000038
						circHspg2_(chr4:137270201-137270201_+)	circENSMUSG00000028763.19
						circStx6_(chr1:155049731-155073181_+)	mmu_circ_0000091
						circKiz_(chr2:146730940-146733204_+)	mmu_circ_0009414
						circMkln1_(chr6:31395865-31436002_+)	circENSMUSG00000025609.16
						circGab1_(chr8:81511255-81527024_-)	mmu_circ_0015017
						circStk39_(chr2:68189157-68240485_-)	mmu_circ_0001027
						circTnfrsf12a_(chr17:23896300-23896300_-)	circENSMUSG00000023905.16
						circPhf21a_(chr2:92044393-92061069_+)	mmu_circ_0001047
						circMboat2_(chr12:24928189-24974293_+)	mmu_circ_0000363
						circRiok3_(chr18:12276251-12276251_+)	circENSMUSG00000024404.8
						circNfkb1_(chr3:135361260-135375100_-)	mmu_circ_0010477
				TGexplant	11	circYpel5_(chr17:73144703-73144703_+)	circENSMUSG00000039770.7
						circElp1_(chr4:56775424-56775424_-)	circENSMUSG00000028431.12
						circAopep_(chr13:63338292-63357980_+)	mmu_circ_0004737
						circTcf20_(chr15:82709431-82741485_-)	mmu_circ_0000628
						circAff1_(chr5:103930989-103932379_+)	mmu_circ_0011938
						circRev1_(chr1:38092696-38124733_-)	mmu_circ_0000028
						circSnhg6_(chr1:10014244-10014244_-)	circENSMUSG00000098234.8
						circAngptl4_(chr17:33997972-33997972_-)	circENSMUSG00000002289.17
						circArid1a_(chr4:133446847-133450362_-)	mmu_circ_0001283
						circMalat1_(chr19:5847031-5847031_-)	circENSMUSG00000092341.4
						circPatl1_(chr19:11901164-11902590_+)	circENSMUSG00000046139.9
